# SCLC_CellMiner: Integrated Genomics and Therapeutics Predictors of Small Cell Lung Cancer Cell Lines based on their genomic signatures

**DOI:** 10.1101/2020.03.09.980623

**Authors:** Camille Tlemsani, Lorinc Pongor, Luc Girard, Nitin Roper, Fathi Elloumi, Sudhir Varma, Augustin Luna, Vinodh N. Rajapakse, Robin Sebastian, Kurt W. Kohn, Julia Krushkal, Mirit Aladjem, Beverly A. Teicher, Paul S. Meltzer, William C. Reinhold, John D. Minna, Anish Thomas, Yves Pommier

## Abstract

Model systems are necessary to understand the biology of SCLC and develop new therapies against this recalcitrant disease. Here we provide the first online resource, CellMiner-SCLC (https://discover.nci.nih.gov/SclcCellMinerCDB) incorporating 118 individual SCLC cell lines and extensive omics and drug sensitivity datasets, including high resolution methylome performed for the purpose of the current study. We demonstrate the reproducibility of the cell lines and genomic data across the CCLE, GDSC, CTRP, NCI and UTSW datasets. We validate the SCLC classification based on four master transcription factors: NEUROD1, ASCL1, POU2F3 and YAP1 (NAPY classification) and show transcription networks connecting each them with their downstream and upstream regulators as well as with the NOTCH and HIPPO pathways and the MYC genes (MYC, MYCL1 and MYCN). We find that each of the 4 subsets express specific surface markers for antibody-targeted therapies. The SCLC-Y cell lines differ from the other subsets by expressing the NOTCH pathway and the antigen-presenting machinery (APM), and responding to mTOR and AKT inhibitors. Our analyses suggest the potential value of NOTCH activators, YAP1 inhibitors and immune checkpoint inhibitors in SCLC-Y tumors that can now be independently validated.

**Graphical Abstract:** 

**Highlights:**

- SCLC-CellMiner provides the most extensive SCLC resource in terms of number of cell lines (118 cell lines), extensive omics data (exome, microarray, RNA-seq, copy number, methylomes and microRNA) and drug sensitivity testing.
- We find evidence of distinct epigenetic profile of SCLC cell lines (global hypomethylation and histone gene methylation), which is consistent with their plasticity.
- Transcriptome analyses demonstrate the coherent transcriptional networks associated with the 4 main genomic subgroups (NEUROD1, ASCL1, POU2F3 & YAP1 = NAPY classification) and their connection with the NOTCH and HIPPO signaling pathways.
- SCLC-CellMiner provides a conceptual framework for the selection of therapies for SCLC in a personalized fashion allowing putative biomarkers according molecular classifications and molecular characteristics.
- SCLC-Y cell lines differ from the other cancer cell lines; their transcriptome resemble NSCLC cell lines. YAP1 cell lines while being the most resistant to standard of care treatments (etoposide, cisplatin and topotecan) respond to mTOR and AKT inhibitors and present native immune predisposition suggesting sensitivity to immune checkpoint inhibitors.
