## Supplemental table 1 for "SCLC_CellMiner: Integrated Genomics and Therapeutics Predictors of Small Cell Lung Cancer Cell Lines based on their genomic signatures"

### Sheet: Cell line information
cell lines name	site	race	sex	age	tobacco yes / no	upfront vs relapse
COR-L32	bone marrow	NA	unspecified	unspecified	NA	NA
COR-L47	bone marrow	NA	male	67	NA	NA
DMS 187	bone marrow	NA	unspecified	unspecified	NA	NA
NCI-H1092	bone marrow	caucasian	male	67	yes	NA
NCI-H1284	bone marrow	NA	male	75	NA	NA
NCI-H1450	bone marrow	NA	male	64	NA	NA
NCI-H146	bone marrow	caucasian	male	59	NA	NA
NCI-H1514	bone marrow	NA	female	56	NA	NA
NCI-H1618	bone marrow	caucasian	female	55	yes	NA
NCI-H1882	bone marrow	caucasian	male	59	yes	NA
NCI-H209	bone marrow	caucasian	male	55	NA	relapse
NCI-H2107	bone marrow	black	male	36	NA	NA
NCI-H2108	bone marrow	black	male	36	NA	NA
NCI-H211	bone marrow	caucasian	female	50	yes	upfront
NCI-H2195	bone marrow	caucasian	male	67	yes	NA
NCI-H2196	bone marrow	caucasian	male	67	yes	NA
NCI-H345	bone marrow	caucasian	male	64	NA	NA
NCI-H526	bone marrow	caucasian	male	55	NA	upfront
NCI-H711	bone marrow	caucasian	male	49	yes	NA
NCI-H719	bone marrow	caucasian	female	55	yes	NA
COLO 668	brain	NA	female	47	NA	NA
NCI-H1341	cervix metastasis	NA	female	26	no	NA
DMS 153	liver	caucasian	male	44	NA	relapse
NCI-H1688	liver	caucasian	male	50	NA	upfront
NCI-H735	liver	caucasian	female	58	yes	relapse
COR-L24	lymph node	NA	male	71	NA	NA
COR-L279	lymph node	NA	male	63	NA	NA
IST-SL1	lymph node	NA	male	60	NA	NA
NCI-H1105	lymph node	caucasian	male	73	yes	NA
NCI-H1184	lymph node	caucasian	male	42	yes	NA
NCI-H1436	lymph node	caucasian	male	39	yes	NA
NCI-H1876	lymph node	caucasian	male	59	yes	NA
NCI-H1930	lymph node	caucasian	male	41	no	NA
NCI-H1994	lymph node	NA	female	69	NA	NA
NCI-H2029	lymph node	caucasian	female	69	yes	relapse
NCI-H2141	lymph node	caucasian	male	58	yes	relapse
NCI-H2198	lymph node	caucasian	male	67	yes	NA
NCI-H2330	lymph node	caucasian	female	57	yes	NA
NCI-H524	lymph node	caucasian	male	63	yes	relapse
NCI-H64	lymph node	caucasian	female	48	yes	relapse
NCI-H740	lymph node	caucasian	male	63	yes	NA
NCI-H748	lymph node	black	male	62	yes	relapse
NCI-H889	lymph node	caucasian	female	69	NA	upfront
DMS 114	mediastinal biopsy	caucasian	male	68	NA	upfront
DMS 53	mediastinal biopsy	caucasian	male	54	NA	upfront
NCI-H510	metastatic adrenal gland	caucasian	male	56	NA	NA
NCI-H1694	metastatic ascites	caucasian	male	61	no	NA
NCI-H774	metastatic soft tissue	caucasian	male	43	yes	NA
COR-L311	NA	NA	male	63	NA	NA
COR-L95	NA	NA	male	64	NA	NA
DSM 454	NA	NA	male	NA	NA	NA
HCC-2433	NA	NA	male	NA	NA	NA
HCC-4000	NA	NA	NA	NA	NA	NA
HCC-4001	NA	NA	NA	NA	NA	NA
HCC-4002	NA	NA	NA	NA	NA	NA
HCC-4003	NA	NA	NA	NA	NA	NA
HCC-4004	NA	NA	NA	NA	NA	NA
HCC-4005	NA	NA	NA	NA	NA	NA
HCC-970	NA	NA	male	62	NA	NA
LB647-SCLC	NA	NA	male	unspecified	NA	NA
LU-134-A	NA	NA	male	80	NA	NA
LU-135	NA	NA	male	69	NA	NA
LU-139	NA	NA	male	63	NA	NA
LXFS 605L	NA	NA	NA	NA	NA	NA
LXFS 650L	NA	NA	NA	NA	NA	NA
NCI-H1238	NA	caucasian	male	64	yes	NA
NCI-H1304	NA	NA	female	NA	NA	NA
NCI-H1339	NA	NA	female	49	NA	NA
NCI-H1417	NA	caucasian	female	61	yes	NA
NCI-H1607	NA	NA	male	54	NA	NA
NCI-H1628	NA	NA	NA	NA	NA	NA
NCI-H1672	NA	caucasian	male	58	yes	NA
NCI-H1836	NA	caucasian	male	52	yes	relapse
NCI-H1870	NA	NA	female	NA	NA	NA
NCI-H1926	NA	NA	male	27	NA	NA
NCI-H1963	NA	black	male	56	NA	NA
NCI-H2066	NA	caucasian	female	70	NA	NA
NCI-H2227	NA	caucasian	male	54	yes	NA
NCI-H2286	NA	caucasian	female	57	yes	NA
NCI-H250	NA	black	male	34	no	NA
NCI-H2679	NA	NA	female	NA	NA	NA
NCI-H3282	NA	NA	NA	NA	NA	NA
NCI-H60	NA	NA	female	NA	NA	NA
NCI-H720	NA	NA	male	NA	no	NA
NCI-H738	NA	NA	male	67	NA	NA
NCI-H841	NA	caucasian	male	51	yes	relapse
NCI-H865	NA	caucasian	female	54	yes	relapse
SBC-1	NA	NA	male	46	NA	NA
SW 1271	NA	caucasian	male	69	NA	NA
NCI-H289	pleural effusion	NA	female	NA	NA	NA
COR L88	pleural effusion	NA	male	55	NA	NA
COR-L51	pleural effusion	NA	male	71	NA	NA
CPC-N	pleural effusion	NA	male	unspecified	NA	NA
DMS 273	pleural effusion	NA	female	NA	NA	NA
DMS 79	pleural effusion	caucasian	male	65	NA	relapse
HCC-33	pleural effusion	NA	male	52	NA	NA
IST-SL2	pleural effusion	NA	male	unspecified	NA	NA
MS-1	pleural effusion	NA	male	54	NA	NA
NCI-H1048	pleural effusion	NA	female	NA	NA	NA
NCI-H128	pleural effusion	black	male	60	NA	NA
NCI-H1522	pleural effusion	NA	male	53	NA	NA
NCI-H187	pleural effusion	caucasian	male	47	NA	upfront
NCI-H196	pleural effusion	caucasian	male	68	no	relapse
NCI-H2081	pleural effusion	caucasian	female	59	yes	relapse
NCI-H2171	pleural effusion	caucasian	male	50	yes	relapse
NCI-H220	pleural effusion	black	male	51	no	NA
NCI-H249	pleural effusion	NA	male	55	NA	NA
NCI-H378	pleural effusion	caucasian	female	66	NA	relapse
NCI-H446	pleural effusion	caucasian	male	61	NA	NA
NCI-H69	pleural effusion	caucasian	male	55	NA	NA
NCI-H69/CPR	pleural effusion	caucasian	male	55	NA	NA
NCI-H69/LX10	pleural effusion	caucasian	male	55	NA	NA
NCI-H69VCR/R	pleural effusion	caucasian	male	55	NA	NA
NCI-H82	pleural effusion	caucasian	male	40	NA	NA
NCI-H847	pleural effusion	caucasian	male	63	yes	relapse
SBC-5	pleural effusion	NA	male	65	NA	NA
SCLC-21H	pleural effusion	NA	male	46	NA	NA
SHP-77	primary	caucasian	male	54	NA	NA
