## Supplemental table 2 for "SCLC_CellMiner: Integrated Genomics and Therapeutics Predictors of Small Cell Lung Cancer Cell Lines based on their genomic signatures"

### Sheet: Cell line overlap
Cell lines	NCI	CTRP	CCLE	GDSC	UTSW
DMS 79	1	1	1	1	1	17 cell lines common to all 5 data sources
NCI-H1092	1	1	1	1	1
NCI-H146	1	1	1	1	1
NCI-H1694	1	1	1	1	1
NCI-H2029	1	1	1	1	1
NCI-H2081	1	1	1	1	1
NCI-H209	1	1	1	1	1
NCI-H211	1	1	1	1	1
NCI-H2141	1	1	1	1	1
NCI-H2171	1	1	1	1	1
NCI-H446	1	1	1	1	1
NCI-H510	1	1	1	1	1
NCI-H524	1	1	1	1	1
NCI-H526	1	1	1	1	1
NCI-H69	1	1	1	1	1
NCI-H841	1	1	1	1	1
SHP-77	1	1	1	1	1
COLO 668	1	1	1	1	0	20 cell ines common to all 4 data sources
COR L88	1	1	1	1	0
COR-L279	1	1	1	1	0
DMS 114	1	1	1	1	0
DMS 273	1	1	1	1	0
DMS 53	1	1	1	1	0
NCI-H1105	1	1	1	1	0
NCI-H1341	1	1	1	1	0
NCI-H196	1	1	1	1	0
SW 1271	1	1	1	1	0
NCI-H1048	1	0	1	1	1
NCI-H1436	1	0	1	1	1
NCI-H1836	1	0	1	1	1
NCI-H1876	1	0	1	1	1
NCI-H1963	1	0	1	1	1
NCI-H82	1	0	1	1	1
NCI-H889	1	1	1	0	1
HCC-33	0	1	1	1	1
NCI-H1184	0	1	1	1	1
NCI-H2196	0	1	1	1	1
COR-L47	1	1	1	0	0	23 cell ines common to all 3 data sources
NCI-H1618	1	0	1	1	0
NCI-H2066	1	0	1	1	0
NCI-H128	1	0	0	1	1
NCI-H1417	1	0	0	1	1
NCI-H1522	1	0	0	1	1
NCI-H1688	1	0	0	1	1
NCI-H187	1	0	0	1	1
NCI-H1930	1	0	1	0	1
NCI-H2107	1	0	0	1	1
NCI-H250	1	0	0	1	1
NCI-H345	1	0	0	1	1
NCI-H378	1	0	0	1	1
NCI-H735	1	0	0	1	1
NCI-H748	1	0	0	1	1
NCI-H865	1	0	0	1	1
COR-L95	0	1	1	1	0
NCI-H2286	0	1	1	1	0
SBC-5	0	1	1	1	0
SCLC-21H	0	1	1	1	0
DMS 153	0	0	1	1	1
NCI-H1339	0	1	1	0	1
NCI-H2227	0	0	1	1	1
COR-L32	1	0	0	1	0	15 cell ines common to all 2 data sources
NCI-H220	1	0	0	1	0
NCI-H719	1	0	0	1	0
NCI-H720	1	0	0	1	0
NCI-H847	1	0	0	1	0
NCI-H1672	1	0	0	0	1
NCI-H1882	1	0	0	0	1
NCI-H2198	1	0	0	0	1
NCI-H711	1	0	0	0	1
NCI-H774	1	0	0	0	1
COR-L311	0	0	1	1	0
COR-L51	0	1	1	0	0
CPC-N	0	0	1	1	0
DSM 454	0	1	1	0	0
NCI-H1926	0	0	0	1	1
DMS 187	1	0	0	0	0	43 cell ines in only one data source
LXFS 605L	1	0	0	0	0
LXFS 650L	1	0	0	0	0
NCI-H2330	1	0	0	0	0
NCI-H249	1	0	0	0	0
NCI-H69/CPR	1	0	0	0	0
NCI-H69/LX10	1	0	0	0	0
NCI-H69VCR/R	1	0	0	0	0
COR-L24	0	0	1	0	0
IST-SL1	0	0	0	1	0
IST-SL2	0	0	0	1	0
LB647-SCLC	0	0	0	1	0
LU-134-A	0	0	0	1	0
LU-135	0	0	0	1	0
LU-139	0	0	0	1	0
MS-1	0	0	0	1	0
NCI-H1304	0	0	0	1	0
NCI-H64	0	0	0	1	0
SBC-1	0	0	0	1	0
HCC-2433	0	0	0	0	1
HCC-4000	0	0	0	0	1
HCC-4001	0	0	0	0	1
HCC-4002	0	0	0	0	1
HCC-4003	0	0	0	0	1
HCC-4004	0	0	0	0	1
HCC-4005	0	0	0	0	1
HCC-970	0	0	0	0	1
NCI-H1238	0	0	0	0	1
NCI-H1284	0	0	0	0	1
NCI-H1450	0	0	0	0	1
NCI-H1514	0	0	0	0	1
NCI-H1607	0	0	0	0	1
NCI-H1628	0	0	0	0	1
NCI-H1870	0	0	0	0	1
NCI-H1994	0	0	0	0	1
NCI-H2108	0	0	0	0	1
NCI-H2195	0	0	0	0	1
NCI-H2679	0	0	0	0	1
NCI-H289	0	0	0	0	1
NCI-H3282	0	0	0	0	1
NCI-H60	0	0	0	0	1
NCI-H738	0	0	0	0	1
NCI-H740	0	0	0	0	1
