## Supplemental table 6 for "SCLC_CellMiner: Integrated Genomics and Therapeutics Predictors of Small Cell Lung Cancer Cell Lines based on their genomic signatures"

### Sheet: Genomic cell lines annotation
Cell lines name	NCI	CCLE	GDSC	CTRP	UTSW	Neuroendocrine score	NAPY classification	ASCL1	NEUROD1	YAP1	POU2F3	MYC	MYCL	MYCN	SLFN11	ACTL6B	CHGA	SYP	INSM1
COLO-668	1	1	1	1	0	-0.0916241	SCLC-A	0.797797	0.178737	-0.437605	-0.24366	-0.519601	1.4894	-0.104732	1.33833	-0.124775	0.703842	0.203631	-0.0214968
COR-L24	1	1	1	1	0	0.235864	SCLC-N	-1.09897	1.69871	-0.518553	-0.300563	-0.704952	1.03597	0.481858	0.864931	0.503863	0.61105	0.183669	0.544146
COR-L279	0	1	0	0	0	0.601616	SCLC-N	0.419982	2.0216	-0.610933	-0.299658	1.38441	-0.546376	-0.416762	1.65022	0.425471	1.07638	1.08098	0.900483
COR-L311	1	1	1	1	0	0.0950014	SCLC-P	-1.28381	-0.729322	-0.532505	3.29567	1.29749	-0.564042	-0.175072	-1.10405	0.0630888	-0.337478	-0.506799	-0.133296
COR-L32	0	1	1	0	0	0.548091	SCLC-A	0.647591	-0.515	-0.359773	-0.229972	-0.0832768	-0.81961	-0.249718	1.24491	0.915182	0.98969	1.08072	0.130941
COR-L47	1	0	1	0	0	0.791476	SCLC-A	0.832339	-0.86808	-0.481956	-0.239848	-0.682519	1.12598	-0.268617	-1.16101	0.562434	0.71629	0.518635	0.71012
COR-L51	1	1	0	1	0	0.858416	SCLC-A	0.956768	-0.753835	-0.614516	-0.258126	0.892602	-0.794613	-0.432843	-1.00458	0.507373	0.472951	0.773344	0.595639
COR-L88	0	1	0	1	0	0.497885	SCLC-A	0.949314	-0.28768	-0.593426	-0.306993	-0.66607	1.41931	-0.405431	-0.382041	-0.29812	-0.131607	0.373258	0.181582
COR-L95	0	1	1	1	0	0.433702	SCLC-A	0.931785	-0.727568	-0.638158	-0.278552	-0.862282	-0.350758	-0.498239	1.16742	0.488591	0.966159	1.0875	0.222864
CPC-N	0	1	1	0	0	0.207913	SCLC-N	-1.28451	1.34555	-0.615083	-0.304714	1.16481	0.317207	-0.162318	-1.0901	1.17055	0.297684	0.308931	0.320028
DMS-114	1	1	1	1	0	-0.574059	SCLC-Y	-1.35274	-0.650408	1.82686	-0.275005	0.587475	-0.699356	-0.467483	0.00570533	-1.68537	-1.07594	-0.411374	-2.10473
DMS-153	0	1	1	0	1	0.356901	SCLC-A	0.888065	0.212817	-0.485194	-0.317544	-0.947904	0.584764	-0.279499	1.3336	-0.0264357	0.70349	-0.340896	0.705023
DMS-187	1	0	0	0	0	0.670603	SCLC-N	0.751121	1.37896	-0.833599	-0.64154	-0.615291	NA	-1.69026	0.586508	0.518262	0.339449	0.702031	0.20311
DMS-273	1	1	1	1	0	-0.70975	SCLC-N	-1.27846	1.36151	0.00752646	-0.220381	1.6526	1.12005	-0.38717	0.421237	-1.33269	-1.12255	-0.0236204	-0.214207
DMS-454	1	1	1	1	0	-0.00500721	SCLC-A	1.18426	-0.218389	0.253628	-0.373555	0.694272	-0.6171	-0.470115	0.202244	-0.148664	0.120608	0.607622	0.767286
DMS-53	1	1	1	1	1	-0.423887	SCLC-N	1.0105	0.789207	0.108521	-0.330897	0.778783	0.0629484	-0.380053	0.448488	-1.13646	-0.375538	0.862306	-0.0491369
DMS-79	0	1	0	1	0	0.484652	SCLC-A	0.821044	0.063195	-0.57243	-0.196171	-0.644775	-0.60818	0.660765	1.29613	0.710094	0.42296	-0.716267	-0.0474714
HCC2433	0	0	0	0	1	0.405601	SCLC-N	-1.49633	2.02242	-0.597746	-0.440971	-0.69025	1.23131	0.0736613	1.12236	0.105458	-0.362005	1.15273	0.809243
HCC33	0	1	1	1	1	0.648625	SCLC-N	-1.31439	0.535011	-0.587539	-0.351696	-1.09527	1.74184	-0.453484	-0.867465	0.735032	0.612179	0.417246	0.677803
HCC4000	0	0	0	0	1	0.646632	SCLC-A	0.789929	-0.375458	-0.603025	-0.440971	1.7109	-1.26961	-0.613883	-1.21068	-0.218243	0.331866	0.235519	0.270943
HCC4001	0	0	0	0	1	0.311942	SCLC-N	-0.928775	1.64899	-0.58389	-0.440971	2.05309	-0.879562	-0.601801	0.869004	0.699028	-0.350959	0.739437	0.481987
HCC4002	0	0	0	0	1	0.302127	SCLC-N	0.108548	1.81766	1.8251	-0.411847	0.434378	-0.0372065	-0.62539	0.802151	0.63953	-0.219917	-0.266837	0.411822
HCC4003	0	0	0	0	1	0.587739	SCLC-N	0.656609	0.802587	-0.574653	-0.280789	-0.874374	0.181207	1.36705	1.15728	0.283954	0.913773	0.179268	0.546123
HCC4004	0	0	0	0	1	0.0591232	SCLC-N	0.23841	2.07219	1.35399	-0.28807	-0.745453	0.255502	-0.464867	1.17048	0.495033	-0.0748166	-0.477779	0.620125
HCC4005	0	0	0	0	1	0.194147	SCLC-N	-1.75385	1.65089	-0.471062	-0.440971	-0.687164	1.76411	0.207143	-1.22388	0.53399	0.479978	0.610528	0.0324906
HCC970	0	0	0	0	1	0.0368133	SCLC-N	-1.5284	1.53122	-0.525826	-0.299234	-0.909347	-1.0825	4.13334	1.33399	1.17502	-0.338407	0.560527	-0.0464454
IST-SL1	0	0	1	0	0	0.75831	SCLC-A	0.768094	-0.24545	-0.614536	-0.333484	-0.963368	-0.806469	3.11974	-1.11957	0.494529	0.501248	-0.0853916	0.468173
IST-SL2	0	0	1	0	0	-0.606636	SCLC-P	-1.28317	-0.86303	-0.505836	2.86777	1.00099	-0.672577	1.32463	1.20713	-1.56284	-2.31551	-1.23859	-0.676952
LB647-SCLC	0	0	1	0	0	0.510548	SCLC-N	-1.23046	1.84725	-0.386973	-0.326798	-0.878874	0.789152	-0.401489	-0.966882	0.632157	-0.549143	0.853263	0.527919
LU-134-A	0	0	1	0	0	0.715348	SCLC-N	0.745652	1.67718	-0.329746	-0.401647	-0.917017	-0.796942	-0.389286	1.3999	1.13294	0.950368	0.0363099	0.884744
LU-135	0	0	1	0	0	0.571222	SCLC-N	-0.327479	1.75543	-0.48272	-0.322619	1.00329	-0.756258	-0.379132	1.08415	1.48228	-0.255202	1.13796	1.00485
LU-139	0	0	1	0	0	0.571507	SCLC-A	0.37003	-0.598947	-0.466937	-0.331243	1.33436	-0.635515	-0.223466	-1.03527	0.0898945	0.136937	0.690796	0.416045
LXFS-605L	1	0	0	0	0	0.356404	SCLC-A	0.514216	-0.578833	-0.0115127	0.0438698	0.422035	NA	-0.0258241	0.443775	0.00571558	0.708173	-0.0443014	0.381113
LXFS-650L	1	0	0	0	0	-0.061237	SCLC-N	-1.30139	1.82928	-0.663246	-0.179329	1.09977	NA	-0.549871	1.29901	0.661828	0.972543	-0.141731	0.369101
MS-1	0	0	1	0	0	0.242261	SCLC-N	-1.25089	1.74601	-0.537502	-0.29014	1.31966	-0.0927417	-0.469958	-1.06453	-0.408545	-0.245415	3.20512	0.257697
NCI-H1048	1	1	1	0	1	-0.689234	SCLC-P	-1.32474	-0.891569	1.21632	3.40371	0.751371	-0.88179	-0.10314	0.832928	-1.98961	-2.19494	-2.35556	-1.74438
NCI-H1092	1	1	1	1	1	0.868905	SCLC-A	0.654711	0.39656	-0.613618	-0.296046	-1.08177	0.917421	-0.299893	0.703796	0.909809	0.569081	0.633937	0.629699
NCI-H1105	1	1	1	1	0	0.672671	SCLC-A	0.88487	-0.743779	-0.475727	-0.14737	-0.909037	0.30485	-0.257777	1.19141	1.12412	-0.485413	0.0274385	0.949977
NCI-H1184	0	1	1	1	1	0.258304	SCLC-A	0.787247	0.0691445	0.966333	-0.327074	-0.771884	0.925886	0.102488	1.14361	0.265751	-0.244438	-0.914097	0.563739
NCI-H1238	0	0	0	0	1	0.52222	SCLC-A	0.829863	-0.763708	-0.427514	-0.340493	-0.258571	-0.434823	-0.577636	0.217932	0.315829	1.19343	0.130048	-0.0765946
NCI-H128	1	0	1	0	1	0.716603	SCLC-A	0.744647	-0.640972	-0.496038	-0.341149	-0.960453	0.333581	-0.46551	-1.20371	0.695635	-0.0850119	0.425411	0.695515
NCI-H1304	0	0	1	0	0	0.686378	SCLC-N	0.789048	1.20442	0.0335547	-0.350307	1.25334	-0.741427	-0.414543	0.652825	1.15456	0.825266	1.61348	0.616553
NCI-H1339	0	1	0	1	1	-0.847866	SCLC-Y	-0.817378	-0.798576	1.77613	0.0723222	0.385875	-0.642503	-0.420634	0.722049	-1.43912	-1.63946	-1.41622	-1.55529
NCI-H1341	1	1	1	1	0	-0.599209	SCLC-Y	-1.31281	-0.825512	1.58467	-0.0785718	1.29237	-0.944131	0.0655623	0.684603	1.28217	0.258366	0.0170337	-1.05097
NCI-H1417	1	0	1	0	1	0.447109	SCLC-A	0.759372	0.204179	-0.138673	-0.335583	-0.887836	-1.18018	-0.635435	0.86843	0.597689	0.945318	-0.298202	0.440183
NCI-H1436	1	1	1	0	1	0.613816	SCLC-A	0.697179	-0.82644	-0.532109	-0.380387	-0.0120726	0.658961	-0.546041	-1.03273	0.0258707	0.713302	-0.424345	0.412602
NCI-H1450	0	0	0	0	1	-0.816615	SCLC-P	-1.67965	-0.857542	0.752238	2.67286	1.20825	-0.904327	-0.0229976	0.579024	-2.65627	-2.72628	-2.98956	-2.64147
NCI-H146	1	1	1	1	1	0.671083	SCLC-A	0.798215	-0.759002	-0.652866	-0.370996	0.887135	-1.02568	-0.165524	-0.947859	0.558216	0.205066	0.513375	0.603807
NCI-H1514	0	0	0	0	1	0.495746	SCLC-A	0.252874	-0.849944	-0.203176	-0.339522	-0.905918	0.742204	-0.418839	-1.02332	0.963231	-0.367527	0.533182	-0.230629
NCI-H1522	1	0	1	0	1	0.702183	SCLC-A	0.487356	-0.075046	-0.383893	-0.236473	-0.986589	0.938605	-0.310046	-1.00449	0.58217	0.175544	-0.248451	1.42085
NCI-H1607	0	0	0	0	1	-0.844885	SCLC-Y	-1.96358	-0.86362	4.09091	1.92389	0.757022	-0.771215	0.0356882	1.05551	-2.79935	-3.03255	-3.95442	-2.70889
NCI-H1618	1	1	1	0	0	0.399803	SCLC-A	0.619781	-0.743803	0.00890668	-0.342157	-1.26789	0.487827	-0.132893	1.38898	0.506978	-0.402266	0.383299	0.885126
NCI-H1628	0	0	0	0	1	0.347709	SCLC-A	0.743079	-0.418006	-0.402441	-0.440971	-0.00450145	-1.06324	-0.458538	0.361006	0.0523345	1.63375	0.677717	0.406889
NCI-H1672	1	0	0	0	1	0.701687	SCLC-A	0.7371	0.534964	-0.120497	-0.244068	-0.242774	-1.12756	-0.280269	-0.730228	0.674562	-0.155452	0.0791162	1.18661
NCI-H1688	1	0	1	0	1	-0.355533	SCLC-A	0.900735	-0.369007	-0.40981	-0.398002	1.10399	-0.614894	-0.502423	-1.1661	-2.33115	0.815028	0.127628	0.662881
NCI-H1694	1	1	1	1	1	0.421015	SCLC-N	-1.24858	1.95558	-0.535003	-0.262272	-0.569246	1.96398	0.19166	0.871539	0.827974	0.0671316	0.815667	0.288119
NCI-H1836	1	1	1	0	1	0.758259	SCLC-A	0.87867	0.0232378	-0.582696	-0.349467	-1.24803	1.38544	-0.490985	-0.497552	0.484679	0.226283	0.733307	0.724702
NCI-H187	1	0	1	0	1	0.449092	SCLC-A	0.698813	-0.710414	-0.314132	-0.307891	-0.981501	-0.493201	1.20258	0.703785	0.961855	0.508413	-0.655976	0.446717
NCI-H1870	0	0	0	0	1	0.740715	SCLC-A	0.510711	-0.86362	-0.0428409	-0.358453	1.91148	-1.42336	-0.0626968	1.11427	0.847775	0.499559	0.473806	0.238601
NCI-H1876	1	1	1	0	1	0.216414	SCLC-A	0.562238	-0.585194	0.526609	-0.000126656	-0.57767	0.958824	-0.0531963	1.30675	-0.251828	-0.570243	0.196006	0.200457
NCI-H1882	1	0	0	0	1	-0.60413	SCLC-A	0.479544	-0.757431	0.998579	0.781535	0.0725824	0.688891	0.00720703	0.927766	-0.382149	-0.704493	-0.118681	-0.0698597
NCI-H1926	0	0	1	0	1	0.670265	SCLC-A	0.541211	-0.86362	0.0792251	-0.440485	-0.851401	1.13432	-0.0143673	-1.20387	0.571531	-0.419241	0.294114	0.984108
NCI-H1930	1	1	0	0	1	0.607397	SCLC-A	0.619596	-0.83894	-0.375807	-0.421458	0.576158	-1.02339	-0.375155	0.793888	0.788413	0.244077	0.00572125	0.701453
NCI-H196	1	1	1	1	0	-0.828331	SCLC-Y	-1.4021	-0.827795	1.99473	-0.260903	-0.278997	-1.06096	-0.365093	-0.8301	-1.89422	-1.98828	-2.18764	-2.12658
NCI-H1963	1	1	1	0	1	0.81278	SCLC-A	0.523383	-0.805607	-0.474807	-0.344806	-1.11861	1.52265	-0.445697	-1.15603	0.386986	0.512762	0.296585	0.26118
NCI-H1994	0	0	0	0	1	0.0276164	SCLC-A	0.724212	-0.33329	-0.603025	-0.440485	-0.85243	1.52987	-0.484429	-0.241948	0.347703	0.846996	0.303489	0.244083
NCI-H2029	1	1	1	1	1	0.288252	SCLC-A	0.944315	-0.463668	-0.430354	-0.147872	-1.08272	1.21043	-0.34563	-0.460484	0.0680097	0.208415	-0.0395995	0.377204
NCI-H2066	1	1	1	0	0	-0.533555	SCLC-N	0.30993	1.34158	0.715254	-0.318223	0.699863	-0.934491	-0.00713198	-1.09062	0.270244	1.92252	-0.600127	-0.270515
NCI-H2081	1	1	1	1	1	0.829339	SCLC-A	0.835992	0.575051	-0.409529	-0.338513	1.1928	-1.06886	-0.67334	0.670742	0.368068	0.98695	0.374442	0.456681
NCI-H209	1	1	1	1	1	0.776787	SCLC-A	0.662941	0.100396	-0.570231	-0.278885	-1.20744	1.20133	-0.411352	1.27167	0.176697	0.324921	-0.4565	0.614502
NCI-H2107	1	0	1	0	1	0.728585	SCLC-A	0.633062	-0.686621	-0.29334	-0.17207	0.289236	-0.394924	0.329061	1.08145	0.790483	0.429523	0.741533	0.794203
NCI-H2108	0	0	0	0	1	0.608082	SCLC-A	0.580515	0.212235	-0.564096	-0.267198	-0.749567	0.075612	-0.615034	1.37572	0.861233	0.67127	0.409742	0.699061
NCI-H211	1	1	1	1	1	-0.725833	SCLC-P	-1.38956	-0.817469	0.151138	3.51618	1.3582	-0.979967	0.22131	-0.712342	-2.06325	-2.07757	-2.34737	-1.52768
NCI-H2141	1	1	1	1	1	0.724655	SCLC-A	0.799379	-0.841741	0.187528	-0.0641904	-1.27947	1.24196	-0.131428	0.171979	0.386787	0.525627	0.536105	0.79445
NCI-H2171	1	1	1	1	1	0.559378	SCLC-N	-0.589481	1.8283	-0.6745	-0.243104	1.57918	-0.481322	-0.398389	-1.08805	0.538786	-0.411558	0.103489	0.640917
NCI-H2195	0	0	0	0	1	-0.665912	SCLC-A	0.434303	-0.811575	0.788527	-0.259432	0.135391	-0.462684	-0.617335	0.621179	-0.6319	-0.629612	-1.5653	-1.40919
NCI-H2196	0	1	1	1	1	0.12362	SCLC-A	0.918229	-0.782384	-0.603585	-0.34009	-0.469536	-0.352407	-0.449526	-0.291473	0.606924	0.109857	-0.384936	-0.298622
NCI-H2198	1	0	0	0	1	-0.095711	SCLC-A	0.637803	-0.818425	-0.499751	-0.149839	-0.331	-0.615745	-0.431572	0.680242	0.47552	-0.259253	-0.0239728	-0.744748
NCI-H220	1	0	1	0	0	0.286076	SCLC-N	-1.52895	1.79844	0.00465387	0.132139	-0.24894	NA	0.133823	0.47529	1.74606	-0.789121	0.804759	1.05374
NCI-H2227	0	1	1	0	1	0.441946	SCLC-N	-0.215521	0.300004	-0.565907	-0.316421	-1.08735	-0.926704	0.668473	0.910235	0.504118	-0.0289337	0.833453	-0.199801
NCI-H2286	0	1	1	1	0	-0.876109	SCLC-Y	-1.23881	-0.831037	2.26223	-0.226683	0.708246	-0.955063	-0.400686	1.31914	-1.76275	-1.90561	-1.71868	-2.11157
NCI-H2330	1	0	0	0	0	0.517119	SCLC-N	0.627229	1.99153	-0.48786	-0.146034	-0.812985	NA	-0.290537	1.28034	1.01215	1.4808	1.12738	0.223034
NCI-H249	1	0	0	0	0	0.73122	SCLC-A	0.362183	-0.785008	-0.778554	-0.532233	-0.228612	NA	2.80307	-0.0104563	0.792461	0.0391189	0.13909	0.357556
NCI-H250	1	0	1	0	1	0.569537	SCLC-A	0.852507	-0.236268	-0.454283	-0.353909	-1.04974	1.03613	-0.385927	-0.83415	0.36105	0.839179	0.761687	0.085982
NCI-H2679	0	0	0	0	1	-0.415402	SCLC-P	-1.67965	-0.759149	-0.319304	3.68686	1.92417	-0.714118	-0.59202	-1.00075	-0.295449	0.493534	-0.303556	-2.0478
NCI-H3282	0	0	0	0	1	0.451211	SCLC-A	0.612273	-0.22882	-0.472381	-0.10459	-0.739281	-0.213657	-0.219768	1.02868	0.249955	1.03427	0.254269	0.916684
NCI-H345	1	0	1	0	1	0.628317	SCLC-A	0.714535	-0.495746	0.039886	-0.366224	-0.67281	-0.405588	-0.118848	0.183975	0.735988	0.639415	0.601648	0.498228
NCI-H378	1	0	1	0	1	0.768444	SCLC-N	0.0508088	1.40392	-0.385696	-0.370878	-0.943212	1.32253	-0.493622	-0.847486	0.188459	0.0690874	0.0877585	-0.011185
NCI-H446	1	1	1	1	1	0.0274494	SCLC-N	-1.50485	1.67103	-0.605267	-0.326373	1.17132	-0.633802	-0.315489	-1.00579	-0.145278	0.0886179	0.214234	0.282555
NCI-H510	1	1	1	1	1	0.402397	SCLC-A	0.755992	-0.512122	-0.554689	-0.286916	-0.20805	1.90156	-0.317647	-1.1082	-0.500795	0.44654	-0.186157	0.418869
NCI-H524	1	1	1	1	1	0.47499	SCLC-N	-1.33625	2.0019	-0.64814	-0.346399	1.70145	-0.778492	-0.138434	-1.17649	0.259413	0.667212	1.33298	0.596705
NCI-H526	1	1	1	1	1	-0.033478	SCLC-P	-1.46693	-0.697435	-0.330259	4.02312	-1.06291	-0.530749	4.2672	0.837809	0.504014	-0.331103	0.354813	-0.583513
NCI-H60	0	0	0	0	1	-0.0204862	SCLC-N	-1.90761	1.59048	-0.592468	-0.264771	2.01331	-1.1678	-0.169137	-1.32182	0.898065	-0.11197	0.567558	0.366872
NCI-H64	0	0	1	0	0	0.438722	SCLC-A	0.676401	0.235506	-0.222221	-0.250912	-1.28105	1.30788	-0.226006	-0.809971	0.36732	-0.152896	1.12515	0.664208
NCI-H69	1	1	1	1	1	0.554003	SCLC-A	0.189065	-0.163832	-0.568295	-0.271873	-0.776869	-1.15263	3.61662	-1.04197	0.483957	0.0649223	-0.0767064	0.930423
NCI-H69/CPR	1	0	0	0	0	0.075503	SCLC-N	0.0787907	0.365906	-0.00451214	0.229926	-0.424306	NA	2.2078	-0.956065	0.556581	-0.517314	0.950045	1.32343
NCI-H69/LX10	1	0	0	0	0	0.657974	SCLC-A	0.411475	-0.114512	-0.359085	-0.0945482	-0.859268	NA	3.3525	-1.16336	0.616795	0.0133283	0.398186	1.3163
NCI-H69VCR/R	1	0	0	0	0	0.259402	SCLC-N	-0.672218	0.72879	-0.245027	-0.0724416	-0.566321	NA	2.04501	-1.11957	0.591072	-0.0180901	-0.149121	1.13603
NCI-H711	1	0	0	0	1	0.740136	SCLC-A	0.577931	-0.808566	-0.168279	-0.408313	-0.960261	0.508656	-0.135931	1.21763	1.3081	1.15403	0.99495	-0.098564
NCI-H719	1	0	1	0	0	-0.218371	SCLC-A	0.347081	-0.759249	0.655735	-0.167739	-0.736704	NA	-0.158268	1.34186	0.408417	0.228903	-0.318691	-1.00542
NCI-H720	1	0	1	0	0	0.357791	SCLC-A	0.485376	0.117074	-0.580503	-0.228491	-0.951009	-0.756125	2.44296	-0.992171	0.4203	1.47073	0.273145	0.00814246
NCI-H735	1	0	1	0	1	-0.444104	SCLC-A	0.667666	-0.0349326	-0.54732	-0.110368	-0.105134	0.210788	0.0732407	1.12107	0.233662	0.270921	0.202888	-1.17475
NCI-H738	0	0	0	0	1	0.653893	SCLC-A	0.715723	-0.744714	-0.374069	-0.209921	-0.79277	0.812372	1.28017	-1.26348	-0.160869	-0.865086	0.405054	1.16939
NCI-H740	0	0	0	0	1	0.602027	SCLC-A	0.48021	-0.742054	-0.407719	-0.391945	-0.562701	-1.61151	-0.193301	0.958851	0.71532	0.376048	0.671467	0.291773
NCI-H748	1	0	1	0	1	0.58209	SCLC-A	0.700654	-0.870099	-0.416595	-0.21315	-0.164332	0.895187	-0.17173	1.21515	0.384662	0.859091	0.918233	0.849516
NCI-H774	1	0	0	0	1	0.161862	SCLC-A	0.760075	-0.848767	-0.452758	-0.270819	-0.457368	0.158506	-0.427235	0.846536	-0.462713	1.47643	-0.00359335	-0.0411953
NCI-H82	1	1	1	0	1	-0.0447681	SCLC-N	-1.14117	1.58055	0.0254384	-0.304561	1.72442	-0.244538	-0.169433	-1.15018	-0.850189	-0.183637	1.02485	-1.52086
NCI-H841	1	1	1	1	1	-0.756391	SCLC-Y	-1.48361	-0.81648	2.79181	-0.297203	0.636868	-0.633853	-0.387964	-0.978887	-1.90246	-1.88207	-0.951865	-2.18533
NCI-H847	1	0	1	0	0	-0.261916	SCLC-N	-1.24337	1.90402	0.12001	-0.0475297	1.68451	-0.312533	0.379905	-0.988241	-0.153885	-0.339723	0.46798	0.530376
NCI-H865	1	0	1	0	1	0.631846	SCLC-A	0.786622	-0.717722	-0.518444	-0.49294	-0.816093	-0.669059	-0.114444	-1.06618	0.236537	0.334609	0.38822	-0.195907
NCI-H889	1	1	0	1	1	0.574692	SCLC-A	0.794413	-0.844625	-0.0246325	-0.354033	-0.426686	1.1462	-0.461807	-1.16599	0.633174	1.45831	-0.126592	0.238113
SBC-1	0	0	1	0	0	0.706949	SCLC-A	0.675116	0.342861	-0.182912	-0.340848	1.0189	-0.769419	-0.278333	-0.885483	0.180161	-0.118215	-0.283245	0.706861
SBC-5	0	1	1	1	0	-0.654869	SCLC-Y	-1.261	-0.796784	1.99364	0.0791577	0.34797	-0.668747	-0.0500844	-1.04363	-1.64575	-1.80616	-0.935932	-2.08203
SCLC-21H	0	1	1	1	0	0.685432	SCLC-N	-0.330324	1.7102	-0.450065	-0.282261	1.42728	-0.696235	-0.278585	-1.09315	0.403342	0.663096	0.367221	0.880382
SHP-77	1	1	1	1	1	0.0918181	SCLC-A	0.788076	-0.748817	-0.576585	-0.326372	0.364665	-0.842408	-0.316767	-1.12053	-0.178222	0.767748	-0.268537	0.439345
SW1271	1	1	1	1	0	-0.870965	SCLC-Y	-1.3544	-0.826157	3.16064	-0.265496	0.696841	-1.10479	-0.24116	0.575897	-1.85318	-2.00341	-1.52555	-1.90779
