## Supplemental table 7 for "SCLC_CellMiner: Integrated Genomics and Therapeutics Predictors of Small Cell Lung Cancer Cell Lines based on their genomic signatures"

### Sheet: Drug sensitivity NAPY
CellMiner NSC	Name	other name 1	other name 2	p-value	Median -logIC50 (SCLC-A)	Median -logIC50 (SCLC-N)	Median -logIC50 (SCLC-P)	Median -logIC50 (SCLC-Y)
732517	Dasatinib	BMS354825		0.000202127	5	5	5.02128	5
764658	INK-128	Sapanisertib		0.00251457	6.45863	6.30802	7.56341	7.18278
758871	AZD-8055			0.00287378	6.24114	5.66742	7.29598	7.05801
767599	GSK-1210151A	I-BED151		0.0030947	5	5.10276	6.29028	5.64512
698037	Pemetrexed			0.0032017	5	5.27208	6.92209	5.52094
758487	Ponatinib	AP24534		0.00353229	5.3792	5.45963	5.85253	5.61076
330507	17-AAG	Tanespimycin		0.0036067	5.66333	5.61289	6.63086	6.8932
753686	AZD-2281	Olaparib	Lynparza	0.00448266	5	5	5.48903	5
760536	PF-04691502			0.00570344	6.00322	5.80446	6.63217	6.73063
758873	ABT-737			0.00584602	6.26564	5.71731	5.75586	5
764091	GDC-0980	Apitolisib		0.00636745	5.93681	5.9176	6.81182	6.58385
763526	CP-868596	Crenolanib		0.00703489	5.23299	5.30307	5.59847	5.05879
754355	MK-4827	Niraparib		0.00765133	5	5	5.72273	5
764516	ZSTK-474			0.00772518	5.59069	5.61223	6.19428	6.09664
751249	BEZ-235	Dactolisib		0.00795514	6.32882	6.05979	7.03621	7.13489
772885	PF-4942847			0.00799601	6.75747	6.98039	7.37723	7.20296
762382	CH-5132799			0.00896885	5.05892	5	6.17262	5.89118
772351	XL-888			0.0096085	7.02636	7.14155	7.57473	7.5349
772992	R-788	Fostamatinib		0.0102558	5	5.0256	5.33886	5.30433
764043	(+)-JQ1			0.0119404	5.12365	5.59445	6.48682	6.06398
764515	PP-242	Torkinib		0.0122803	5.37118	5.42804	6.29166	5.82527
754361	Astex FGF inhibitor	Erdafitinib JNJ-42756493		0.0126217	5.22928	5.4528	5.73155	5.76154
765395	MPC-3100			0.0126735	5.70502	5.89672	6.17155	6.0673
763832	isomer of LOR-253			0.0144447	6.18171	6.16913	6.20274	5.38073
763525	SC-1	Pluripotin		0.015017	5	5.07307	5.7178	5.69635
765396	BMN-673 (racemate)			0.0158638	5.36729	5	7.63752	5.05641
760442	APO-866	Daporinad		0.0168654	8.087	8.26681	8.70882	7.73692
758245	ENMD-2076			0.0179759	5	5.80658	6.15662	5.84545
649890	Flavopiridol			0.0199771	6.71036	6.81668	7.12396	6.86102
767128	TL-32711	Birinapant		0.0219865	5	5	6.24412	5
26980	Mitomycin C			0.0228528	7.02773	6.36033	7.90311	6.83366
767125	BMN-673	Talazoparib		0.0232012	5.40509	5.13889	7.86382	5.28462
771532	RG-7603			0.0234979	5	5	6.02951	5.89553
764239	AZD-4547			0.0236694	5	5	5.13326	5
246131	Valrubicin	ad32		0.024342	6.54278	6.22919	7.19141	6.27232
755385	GDC-0941	Pictilisib		0.0255397	5.10317	5.22861	6.09536	5.85206
757437	VS-507	Salinomycin		0.0259798	6.01849	6.29308	6.08179	6.42451
768509	PF-04929113	SNX-5422		0.0273571	7.02177	7.15468	7.60687	7.37344
122819	Teniposide			0.0280391	7.2627	6.73564	8.03828	6.90714
759660	OSI-027			0.0297992	5.25743	5.27915	6.26002	6.12219
767189	AZD-2014	Vistusertib		0.0301314	5	5.32512	6.53146	6.33559
759659	ABT-263	Navitoclax		0.0310229	6.67997	6.41496	5.99856	5.34089
82151	Daunorubicin	Daunomycin		0.0318067	7.20173	7.10354	8.04415	7.08076
764820	LY-2784544	Gandotinib		0.0325407	5	5.2593	6.08482	5.23513
772920	SB-1578	ONX-0805		0.033005	5.29275	5.38276	5.71261	5.39227
758253	Omacetaxine mepasuccinate	Homoharringtonine|HHT		0.0337293	7.11404	7.04166	7.35215	7.38581
6396	Thiotepa			0.0343492	5.00409	5	5.81358	5.05186
758246	Trametinib			0.0352343	5	5	5	5
760443	BAY-80-6946	Copanlisib		0.0364548	5.9204	6.13008	6.62947	6.66406
9706	Triethylenemelamine			0.0371406	5.91061	5.42281	6.63871	5.31633
8806	Melphalan	L-PAM		0.0381924	5	5	5.72052	5
141540	Etoposide	VP-16		0.0412916	6.30778	5.75355	6.99157	5.90349
758256	PF-05212384	Gedatolisib		0.0434523	6.10257	5.94174	7.00248	6.59996
758255	Teniposide			0.0437278	6.75946	6.58333	7.58472	6.6118
125973	Paclitaxel			0.0438829	7.85721	8.32548	8.57253	8.26235
761760	BMS-536924			0.0445156	5	5	5.65295	5.17718
63878	Cytarabine	Ara-C		0.0448011	5.1051	5.27398	7.44003	5
747973	Ixabepilone	BMS-247550		0.0449742	7.62252	8.03648	8.42609	8.14257
765436	YK-4-279			0.0463689	5.56716	5.57044	5.98557	5.95047
127716	Decitabine	5-AzadCyD		0.0466921	5	5	5.61176	5
34462	Uracil mustard			0.0470698	5.52882	5	6.09134	5.0912
279836	Mitoxantrone			0.0471984	7.41417	6.90676	8.60468	7.24672
226080	Rapamycin	Sirolimus		0.0478234	5	5	5.10927	5.27956
25154	Pipobroman			0.0480629	5	5	5.25218	5
759498	CYC-116			0.0485746	5	5.95861	6.39458	5.18086
773094	R-547			0.0504226	5.75509	5.95287	6.35151	5.82905
759675	KW-2449			0.0513585	5.05749	5.42309	6.07271	5
759676	PI-103			0.0525178	5.88145	5.70336	6.90214	6.39018
768112	GENZ-644282			0.0563957	7.96959	7.68994	8.55398	7.71388
3088	Chlorambucil			0.0568122	5.10358	5	5.62878	5.04536
686288	Aminoflavone			0.0578743	5	5	5	5.74989
764092	GSK-2126458	Omipalisib		0.0603748	7.16367	7.11142	8.20717	7.80256
762	Nitrogen mustard			0.0604705	6.07755	5.76205	6.74093	5.69207
67574	Vincristine	Oncovin|VCR		0.0607944	8.46573	8.44543	8.81697	8.05233
764487	BGJ-398	RatiInfignib		0.0611505	5.19541	5.22455	5.3963	5.10159
606869	Clofarabine			0.0614445	6.28149	6.48598	7.14247	6.51048
616348	Irinotecan	CPT-11		0.0628549	5.67464	5.33629	6.3737	5.23884
756642	MS-275	Entinostat		0.0639963	6.18294	6.04827	6.47113	5.83866
754230	Pralatrexate			0.0643833	8.2784	8.46493	8.81697	8.58121
49842	Vinblastine	DB00570|VLB		0.0649324	8.01334	7.87097	8.28144	8.03461
754353	BKM-120	Buparlisib		0.0656111	5.71701	5.7265	5.99356	5.94225
754349	MP-470	Amuvatinib		0.0660867	5	5.01622	5	5.27286
757441	Axitinib	AG013736		0.0663624	5	5.80861	6.0855	5
764136	PCI-24781	Abexinostat		0.0704521	6.71186	6.53982	6.92409	6.34003
759677	MLN-8237	Alisertib		0.071141	5	7.16258	7.46389	5.61897
767952	ACY-1215	Ricolinostat		0.0715546	5.50361	5.34404	5.4625	5.13368
27640	Floxuridine	FUDR		0.0718705	6.18344	6.45008	8.07379	6.44226
772290	Pelitrexol isomer A			0.0721382	6.63933	6.82477	7.23342	7.16178
761189	EB-1627			0.0739168	8.10083	8.11577	8.55421	7.83014
761070	VE-821			0.0757331	5	5	5.05807	5
759661	CHIR-258	Dovitinib		0.07615	5.31745	5.24836	6.17089	5.37653
755774	AM-2282	Staurosporine		0.0791404	7.37795	7.60036	8.05516	7.54526
95100	Digoxin			0.0798844	6.8954	7.05682	7.06313	6.96306
733504	Everolimus	Rapamycin|RAD001		0.0810748	5	5	5.47529	5.53598
758249	SB-939	Pracinostat		0.0816485	6.50487	6.28929	6.74925	6.17325
125066	Bleomycin			0.0829661	5	5	5.6854	5
771751	CUDC-907	Fimepinostat		0.0841145	8.32738	8.14355	8.7357	7.9777
754366	XR-5944			0.0854443	5.76195	5.82576	7.04501	6.49434
683863	E-7850	Irofulven		0.0855335	6.22436	6.07014	6.81391	6.19908
123127	Doxorubicin			0.0863128	6.99183	7.01909	7.94345	7.04432
241240	Carboplatin	CBDCA		0.0927355	5	5	5.10311	5
767745	AG-2037	Pelitrexol		0.0956462	7.10916	7.1356	7.60562	7.58097
105014	Cladribine			0.0957517	6.0571	6.0431	7.223	5.99927
773394	AT-7519			0.0993571	6.05925	5.7872	6.26001	5.91675
760764	SNS-595; SPC-595	Voreloxin,Vosaroxin		0.101044	6.07128	6.00893	6.98228	6.11394
767048	BMS-387032	SNS-032		0.102088	6.50829	6.52823	6.75681	6.41515
773095	BGT-226			0.1026	7.15487	7.13086	7.92215	7.7606
740	Methotrexate			0.103155	7.35319	7.54578	8.06486	7.53289
758242	ARQ-197	Tivantinib		0.104666	5.92396	6.05272	6.1993	6.24136
765435	STA-9090	Ganetespib		0.10528	7.55275	7.51065	7.94732	7.6625
756641	ICG-001			0.105716	5.01957	5.03502	5.65036	5.25859
761432	Cabazitaxel			0.109866	8.08319	8.44652	8.81697	8.81697
722134	PX-866	Sonolisib		0.110817	5	5	5.36464	5.20743
628503	Docetaxel			0.110941	7.96327	8.38268	8.81697	8.76082
608210	Vinorelbine	NVB|VNR		0.111933	6.94543	6.9549	7.45846	6.57779
758774	Belinostat	PXD101		0.114874	6.30384	6.3442	6.69184	6.00091
609699	Topotecan			0.115372	7.59519	7.12928	8.1953	7.49254
763564	EMD-534085			0.116353	6.03152	5.90855	6.5968	6.07842
761879	ITRI-260			0.120826	5	5	5	5
767951	GSK-1904529A			0.123562	5.64448	5	6.22829	5
766991	GSK-690693			0.131653	5	5	5.41582	5
754344	ON-01910Na	Rigosertib		0.131805	7.06753	7.05938	7.50643	7.293
707545	17-DMAG	Alvespimycin		0.132651	6.6915	6.59003	7.20977	7.38969
772255	ARRY-520 (isomer B)	Filanesib		0.133485	7.65739	7.91125	8.10826	7.91863
762673	SB-1317			0.136778	6.73992	6.85051	7.04782	6.95311
772563	AZD-8330			0.13686	5	5	5	5
761194	CUDC-305	DEBIO-0932		0.141374	5.88485	5.95987	6.1362	6.11312
763930	AS-703569	Cenisertib		0.141587	5.35724	6.02756	7.74085	6.54754
756652	ASP-7487	Linsitinib		0.143516	5	5	5.22199	5
102816	Azacitidine			0.146497	5	5	5	5.15455
761931	KHK Indazole			0.1469	5.15778	5.14749	5.4281	5.26412
761691	SCH-1473759			0.149632	6.31021	7.06817	8.09898	7.20468
755770	PD-0325901			0.150825	5	5	5	5
761215	TAK-733			0.150825	5	5	5	5
768068	XL-518 (isomer 1)	Cobimetinib		0.150825	5	5	5	5
754356	PF-562271			0.152729	5.29981	5.373	5.71449	5.41696
754350	CB-64D			0.152751	5.21433	5.24208	5.27366	5.18761
765948	Fluvastatin			0.154793	5	5.01432	5.19125	5.17061
758251	CGX-571	amonafide		0.155731	5.11559	5	5.30994	5
758247	Palbociclib			0.157957	5	5	5	5
764036	MK-7965	Dinaciclib		0.159233	8.09546	8.05912	8.44576	8.1134
36405	MP-0922	Chelerythrine chloride|NSC-646662		0.166945	5.83254	5.80971	6.03491	5.71506
765775	CO-101	CP-4126		0.173797	7.38888	7.50242	8.07277	7.55746
758485	BX-912			0.177295	5	5.61553	5.98345	5.32393
758488	CYT-997	Lexibulin		0.178816	7.09003	7.06493	7.16405	7.08707
771644	ARQ-621			0.179214	6.35412	6.6214	7.10792	6.26179
756643	KX2-391			0.182039	7.40807	7.25364	7.60844	7.53944
755387	YM-155			0.183402	8.56348	8.81697	8.81697	8.34291
757444	AZD-1152	Barasertib		0.185926	5	5.23376	7.4783	5
754143	Depsipeptide	Romidepsin		0.186374	8.81697	8.80648	8.81697	8.62951
710464	AFP-464			0.192235	5	5	5	5.40304
758250	SNS-314			0.193057	5	6.79742	7.49636	5
760144	AT-9283			0.194982	5.34403	5.45281	7.39464	5.58974
756656	MK-2206			0.199809	5	5	5.45499	5
673596	7-Ethyl-10-hydroxycamptothecin	SN38		0.201281	8.68085	8.26276	8.81697	8.20978
762151	TAK-901			0.201549	5.94944	6.50038	6.7836	6.15551
727859	AT-101; BL-193			0.206139	5.68601	5.67058	5.92292	5.76627
79037	Lomustine			0.206335	5	5	5	5
754359	AEG-40730			0.208018	5.32429	5.28193	5.735	5.33599
754365	MLN-576			0.208918	6.40118	6.5086	6.8522	6.22529
754354	GSK-461364			0.21061	7.47938	7.73671	8.19704	7.21849
761190	Panobinostat			0.223556	7.79292	7.73272	8.33532	7.51183
773265	CNF-2024			0.223787	6.104	6.28138	6.32681	6.59094
771750	LY-2874455			0.226233	5.85941	6.4956	6.76059	6.59118
760444	R-115777	Tipifarnib		0.228466	5.19169	5.36674	5.48997	5.75689
757149	BI-6727	Volasertib		0.230474	7.4537	7.42431	7.97995	7.57832
754367	XR-5000	DACA		0.230684	5.58581	5.53804	5.91592	5.57048
767600	SAR-302503			0.230725	5.31628	5.30653	5.43105	5.53471
766270	ABT-199	Venetoclax		0.233062	5.28312	5.18403	5.35494	5.15875
756657	OSU-03012	AR-12		0.236524	5.31923	5.4131	5.44068	5.44331
756645	Crizotinib			0.238405	5.27301	5.37214	5.63002	5.33014
639186	ZD-1694	Raltitrexed|Tomudex		0.239975	5	6.15846	7.6332	6.08413
766254	ONX-0912	Oprozomib		0.249118	7.35415	7.55604	7.24513	7.24298
764238	BIA			0.252777	5.21604	5.23578	5.37228	5.39463
759096	3-AP	Triapine		0.253842	5.75181	6.00795	6.18952	5.99918
764039	AZD-5363			0.255406	5	5	5.57814	5
767953	R-1530			0.256414	5.5328	5.60258	6.0116	5.31243
772291	Pelitrexol isomer B			0.262225	6.59669	6.59506	7.00392	7.00346
762419	CT-32228			0.266594	6.92618	6.6171	7.1301	6.63088
765888	PF-299804	Dacomitinib		0.266704	5.36161	5.42541	5.6273	5.32465
762152	ONX-0914			0.269177	6.19028	6.29805	6.27893	6.13715
762418	TAK Plk inhibitor	TAK-960		0.269343	6.63538	6.73597	7.18225	6.90105
757440	MK-8669	Ridaforolimus Deforolimus		0.272503	5	5	5	5
765974	BYL-719	Alpelisib		0.273137	5	5	5.34374	5
764041	TAE-684			0.27462	5.69184	5.60387	6.02766	5.86185
757043	Gramicidin			0.275646	7.05447	7.27756	7.65865	7.58767
681239	Bortezamide	MG132		0.276775	8.34989	8.53442	8.13807	8.25966
766824	Cephalon Early Alk Inhibitor			0.278389	5.65594	5.70402	6.19552	5.8988
752	Thioguanine			0.280838	5.2219	5.642	5.71273	5.66211
763579	AT-13387	Onalespib		0.282387	6.64159	6.73501	7.02048	6.81278
761192	MLN-4924	Pevonedistat		0.284145	6.57366	5.9007	7.58148	6.70562
761693	Vertex ATR inhibitor Cpd 45			0.285847	5.04289	5.21166	5.30225	5.06384
756662	SR-13654			0.285939	5	5	5	5.13087
759905	4SC-202	Domatinostat		0.289903	6.07864	6.0837	6.20771	6.11032
760143	MG-0103	Mocetinostat		0.293171	6.50443	6.5786	6.69341	6.16213
757439	PF-0528767	Neratinib		0.294932	5.32919	5.30217	5.69704	5.44589
766908	PD-173074			0.300501	5	5	5	5
768072	TAK-960			0.301204	7.80784	7.95486	8.31423	7.85919
762154	Des-fluoro-TAK-960			0.301545	7.21144	7.36615	7.96607	7.37513
755386	CK-0238273	Ispinesib		0.307455	7.98943	7.60452	8.52453	8.24822
754364				0.312925	5.54316	5.57619	5.83361	5.74344
772196	CEP-701	Lestaurtinib		0.313683	6.28631	6.53199	6.82269	6.25122
758773	EP-90745	Verubulin MPC-6827		0.313698	8.81697	8.81697	8.81697	8.81697
613327	Gemcitabine			0.326394	7.59098	7.7044	8.5064	7.58226
756659	BIBF-1120	Nintedanib		0.329216	5.10255	5.16814	5.3053	5
761069	AMG-900			0.330449	5	5.69266	7.73434	5
755775	XL-880	Foretinib|GSK1363089		0.335479	5.70455	5.64574	5.97758	5.91279
757334	Cpd-401			0.360327	5.73187	5.14938	5.0127	8.13703
409962	Carmustine	BCNU		0.374546	5	5	5	5
755762	AUY-922	Luminespib		0.374952	7.58591	7.74685	8.06727	7.9843
755983	BI-2536			0.379708	8.01758	8.05907	8.46585	8.05554
759657	JNJ-26481585	Quisinostat		0.380272	7.76453	7.65202	8.11259	7.41996
761759	TAK-960 analog			0.387539	7.08661	6.99998	7.20778	7.03163
761191	Ariad Alk/EGFR inhibitor related to AP-26113	Brigatinib		0.404644	5.25221	5.26294	5.57659	5.31746
701852	Vorinostat			0.404828	5.70457	5.69809	5.75339	5.47174
758254	MLN-9708	Ixazomib		0.407222	6.70259	6.78279	6.80514	6.72532
766255	GSK-1838705A			0.409243	5.42814	5.29002	5.40189	5.0552
758489	ZIP-301			0.434892	6.79659	7.02259	7.26016	7.10129
3053	Dactinomycin	Actinomycin D		0.437867	8.77942	8.81697	8.81697	8.81161
760843	AMG-706	Motesanib		0.445922	5	5	5	5
758243	BMS-754807			0.447714	5.90012	5.69421	6.07858	5.96265
138783	Bendamustine			0.450107	5	5	5	5
767601	AVN-944			0.453427	6.53401	6.6279	7.0272	6.57096
773262	MK-5108			0.453606	5.30395	5.21394	6.61441	5.64619
758244	EMD-1214063	Tepotinib		0.454137	5.1738	5.22857	5	5.11257
765262	R-428	Bemcentinib|BGB324		0.456349	5.32607	5.51418	5.58536	5.33706
755606	AZD-2171	Cediranib		0.462959	5	5.08587	5.23567	5
773261	SB-743921			0.466544	8.81697	8.81697	8.81697	8.81697
756663	GX15-070	Obatoclax Mesylate		0.469542	6.61834	6.66469	6.70683	6.47879
772254	ARRY-520 (isomer A)	Filanesib		0.474464	8.81697	8.80338	8.81697	8.6696
766907	MLN-2238	Ixazomib		0.477137	7.43277	7.63204	7.64525	7.59363
758252	Carfilzomib			0.478492	7.27415	7.59854	7.23896	7.1848
266046	Oxaliplatin	L-OHP		0.481489	5.26457	5.0503	5.41867	5
762598	BAL-27862	Avanbulin		0.482728	7.62202	7.64567	7.94681	7.65384
774901	AZD-2858			0.500907	5	5	5.2319	5.20132
767470	MLN-0905			0.506443	7.92789	7.67093	8.10894	7.96897
767898	GDC-0068	Ipatasertib		0.511486	5	5	5	5
768073	LY-2835219	Abemaciclib		0.519272	5	5	5	5
755	Mercaptopurine	6-MT		0.520888	5.32864	5.67861	5.84371	5.75362
757296	Pyrvinium pamoate			0.52238	7.16331	7.07548	7.1601	7.26511
760842	BIM-46187			0.523037	5.3165	5.28942	5.43782	5.33975
756879	YC-1			0.543566	5	5	5	5
764821	CH-5428402 HCl	Alectinib HCL		0.564362	5.14281	5.25645	5.41032	5.26746
773260	KPT-251			0.578968	6.66048	6.98188	6.72398	6.90562
765889	ABT-348	Ilorasertib		0.587961	6.13064	6.01164	7.43198	6.19367
764659	SCH-900776			0.590832	5	5	5	5
750691	Afatinib			0.640153	5.34605	5.38402	5.63759	5.42836
754357	RAF-265			0.646175	5.22477	5.22505	5.37094	5.53368
772595	KPT-185			0.660134	6.59803	6.91391	6.6037	6.79255
764334	CEP-18770	Delanzomib		0.66378	7.48166	7.65001	7.67825	7.61962
762153	ST-3595			0.672073	5.8715	5.74841	6.22726	5.43614
767006	AEW-541			0.688592	5.25998	5.299	5.72852	5.13225
767746	ADW-742			0.692698	5.3002	5.3028	5.42524	5.13484
764608	BAL-101553	Lisavanbulin		0.706023	7.61367	7.60467	7.81218	7.64007
24559	Plicamycin	Mithramycin A		0.778478	7.61045	7.59247	7.77937	7.66949
758257	LY-2606368	Prexasertib		0.784	7.73596	7.98342	8.10816	7.97666
755389	Bosutinib isomer			0.792543	5.10468	5.18032	5.28577	5.26533
180973	Tamoxifen			0.799397	4.95561	5.01442	5.07197	5.0596
757148	AZD-7762			0.800532	6.12474	6.18233	6.33018	6.15855
772198	LY-2090314			0.82213	5	5	5	5
768070	PF-4176340			0.824781	5	5	5	5
754771	Itraconazole			0.843181	5	5	5	5
745750	Lapatinib			0.859676	5	5	5.20759	5
639966	KRX-0401	Perifosine		0.868268	5	5	5	5
755982	LY-450139	Semagacestat		0.875012	5	5	5	5
772564	IDH-C227			0.875012	5	5	5	5
761188	LY-2603618	Rabusertib		0.876751	5.45531	5.50752	5.63968	5.57217
763444	PF-477736			0.8939	6.29716	6.21773	6.60473	6.07995
754352	MK-1775	Adavosertib		0.897215	6.2258	6.25032	6.25177	6.25935
761193	CX-4945	Silmitasertib		0.991005	5.20651	5.22749	5.19851	5.28794
